# Inbreeding and resultant homozygosity across key inflammation and DNA repair genes linked to chlamydial infection in New South Wales koalas

**DOI:** 10.1101/2025.07.22.666211

**Authors:** Elspeth A. McLennan, Larry Vogelnest, Luke W. Silver, Belinda R. Wright, Andrea Casteriano, Zhiliang Chen, Valentina S. A. Mella, Damien P. Higgins, Mark B. Krockenberger, Katherine Belov, Tim S. Jessop, Carolyn J. Hogg

**Author notes:** Corresponding author: Professor Carolyn Hogg |.

## Abstract

Inbreeding and resultant homozygosity can reduce genetic diversity and increase disease susceptibility. Koalas (*Phascolarctos cinereus*) are one species suffering genomic diversity loss and inbreeding and concurrent significant disease pressure (particularly chlamydiosis). Using 259 whole genomes with a pathogen sampling regime we identify potential links between inbreeding, genome-wide variation and chlamydial infection. We found a general trend of reduced genomic diversity and increased inbreeding from north to south across six sites in New South Wales. A genome-wide association study of 153 individuals from sites with known *Chlamydia pecorum* presence were used to investigate the potential relationship between inbreeding and infection. *Chlamydia* positive individuals (average FH = 0.026) were significantly more inbred than *Chlamydia* negative individuals (average FH= −0.0051) (*t* = - 2.31, df = 151, p-value = 0.022). We identified several genes involved in host-pathogen interactions and DNA mismatch repair within in runs of homozygosity that were unique to *Chlamydia* positive individuals. Interestingly, populations considered putatively *Chlamydia*-free had similar allele frequencies across candidate loci as *Chlamydia* positive individuals. Combined with gene flow analyses, this result suggests that isolation may have protected these populations more than harbouring alleles conferring infection resilience and supports the concept that disease should be carefully considered in any conservation measures that increase connectivity or translocations. Our genome-wide approach has identified several avenues for investigations into the pathogenesis of *Chlamydia* infection and chlamydiosis. We showcase the value of high-quality re-sequenced genomes for understanding the implications of inbreeding, genomic diversity loss, and infection susceptibility, all universal problems for threatened species.
