## Supplementary material for "Inbreeding and resultant homozygosity across key inflammation and DNA repair genes linked to chlamydial infection in New South Wales koalas": Table S1

						Length class (mb)					Length class (kb)
Animal ID	Site	Subsite	No. ROH	Total length ROH (kb)	Average length ROH (kb)	0-0.2	0.2-0.4	0.4-0.8	0.8-1.6	>1.6	>100	>500	>1000	Froh	Froh for ROHs >100 kb	Froh for ROHs >500 kb	Froh for ROH > 1 Mb
COSTL048_R_MCL14422A87_22GMWMLT4	Numeralla	Numeralla	4028	872626	216.64	1507	1152	316	39	0	872626.4	139665.6	15973.7	0.28	0.28	0.05	0.01
F-COSTL001-MCL13547A1	Numeralla	Numeralla	4250	1110000	260.304	1918	1266	509	135	8	1106290	332029.8	84940	0.36	0.36	0.11	0.03
F-COSTL003-MCL13547A3	Numeralla	Numeralla	4202	1050000	249.422	1888	1298	498	87	5	1048073.3	259460.6	51553.7	0.34	0.34	0.08	0.02
F-COSTL004-MCL13547A4	Numeralla	Numeralla	4049	989379	244.351	1783	1269	430	79	5	989379.2	230335.1	54556.7	0.32	0.32	0.07	0.02
F-COSTL006-MCL13547A6	Numeralla	Numeralla	4151	973252	234.462	1709	1226	413	66	4	973252.3	203783.9	41752.6	0.32	0.32	0.07	0.01
F-COSTL007-MCL13547A7	Numeralla	Numeralla	4108	976185	237.63	1711	1204	417	90	0	976184.8	217693.8	38063.7	0.32	0.32	0.07	0.01
F-COSTL012-MCL13547A12	Numeralla	Numeralla	4842	1360000	281.357	2424	1532	699	184	9	1362330.2	459215.9	118386.3	0.44	0.44	0.15	0.04
F-COSTL013-MCL13547A13	Numeralla	Numeralla	4154	1000000	241.228	1762	1266	400	88	8	1002061	234617.3	53451.5	0.32	0.33	0.08	0.02
F-COSTL014-MCL13547A14	Numeralla	Numeralla	4172	1040000	248.251	1799	1215	481	94	9	1035704	267986.6	54648.7	0.34	0.34	0.09	0.02
F-COSTL015-MCL13547A15	Numeralla	Numeralla	3870	900718	232.744	1564	1131	365	60	8	900717.5	185715.9	40319.5	0.29	0.29	0.06	0.01
F-COSTL017-MCL13547A17	Numeralla	Numeralla	4013	940702	234.414	1660	1214	367	75	4	940501.6	196045.5	47574.4	0.31	0.31	0.06	0.02
F-COSTL018-MCL13547A18	Numeralla	Numeralla	4091	996115	243.489	1733	1207	434	89	3	996115	239191	52469.3	0.32	0.32	0.08	0.02
F-COSTL020-MCL13547A20	Numeralla	Numeralla	4094	1030000	252.387	1805	1218	468	111	8	1033271.3	280917.4	73636.3	0.33	0.34	0.09	0.02
F-COSTL021-MCL13547A21	Numeralla	Numeralla	3798	916713	241.367	1603	1145	374	78	6	916612.6	214745.8	60012.8	0.3	0.3	0.07	0.02
F-COSTL022-MCL13547A22	Numeralla	Numeralla	4284	1080000	252.974	1959	1370	474	108	7	1083741.4	280885.2	69799.5	0.35	0.35	0.09	0.02
F-COSTL025-MCL13547A25	Numeralla	Numeralla	3964	945370	238.489	1670	1193	398	74	5	945370.3	215962.1	45434.8	0.31	0.31	0.07	0.01
F-COSTL026-MCL13547A26	Numeralla	Numeralla	3866	933853	241.555	1640	1175	379	82	4	933852.6	214145.8	57085.5	0.3	0.3	0.07	0.02
F-COSTL027-MCL13547A27	Numeralla	Numeralla	4076	946556	232.227	1684	1236	375	70	3	946556.1	183353.1	41146.1	0.31	0.31	0.06	0.01
F-COSTL028-MCL13547A28	Numeralla	Numeralla	4034	994262	246.47	1780	1257	429	88	6	994261.9	246598.6	68672.1	0.32	0.32	0.08	0.02
F-COSTL029-MCL13547A29	Numeralla	Numeralla	3953	909057	229.966	1633	1206	363	63	1	909056.7	176309.9	28556.7	0.3	0.3	0.06	0.01
F-COSTL030-MCL13547A30	Numeralla	Numeralla	4277	1020000	237.731	1842	1325	446	69	2	1016774.7	220491.2	25826.4	0.33	0.33	0.07	0.01
F-COSTL031-MCL13547A31	Numeralla	Numeralla	3902	924725	236.987	1622	1162	384	71	5	924724.8	208018.3	48879.2	0.3	0.3	0.07	0.02
F-COSTL032-MCL13547A32	Numeralla	Numeralla	3852	931912	241.929	1650	1163	396	87	4	931911.7	213564.7	48848.5	0.3	0.3	0.07	0.02
F-COSTL033-MCL13547A33	Numeralla	Numeralla	3998	946363	236.709	1682	1237	365	79	1	946363	200372.7	41780.9	0.31	0.31	0.07	0.01
F-COSTL035-MCL13547A35	Numeralla	Numeralla	3916	923526	235.834	1610	1171	367	68	4	923525.7	199887.8	41692.4	0.3	0.3	0.06	0.01
F-COSTL040-MCL13547A40	Numeralla	Numeralla	4016	975992	243.026	1713	1198	423	88	4	975991.7	240119.3	50736.3	0.32	0.32	0.08	0.02
F-COSTL041-MCL13547A41	Numeralla	Numeralla	4141	1020000	247.353	1783	1229	452	93	9	1024286.8	254269.2	70989.6	0.33	0.33	0.08	0.02
F-COSTL043-MCL13547A43	Numeralla	Numeralla	3863	906034	234.542	1597	1170	354	69	4	906034.2	195905.9	42893.8	0.29	0.29	0.06	0.01
F-COSTL044-MCL13547A44	Numeralla	Numeralla	3918	983956	251.137	1675	1149	413	107	6	983955.8	270552.4	70036.6	0.32	0.32	0.09	0.02
F-COSTL046-MCL13547A46	Numeralla	Numeralla	4035	1010000	249.346	1743	1187	455	92	9	1006112	268079.6	71150.9	0.33	0.33	0.09	0.02
F-COSTL047-MCL13547A47	Numeralla	Numeralla	4037	951998	235.818	1690	1236	378	70	6	951997.7	193276.3	49138.6	0.31	0.31	0.06	0.02
F-COSTL051-MCL13547A51	Numeralla	Numeralla	3864	866866	224.344	1491	1093	346	50	2	866865.8	157663.4	32045.2	0.28	0.28	0.05	0.01
F-KBSTL002-MCL13547A53	KanangraBoyd	KanangraBoyd	4418	1230000	279.243	2085	1254	636	183	12	1233695.1	430695.1	124482.8	0.4	0.4	0.14	0.04
F-KBSTL006-MCL13547A55	KanangraBoyd	KanangraBoyd	4002	1110000	276.701	1853	1160	511	172	10	1107358.3	397679.3	137223.3	0.36	0.36	0.13	0.04
F-KBSTL012-MCL13547A59	KanangraBoyd	KanangraBoyd	4409	1320000	299.585	2269	1344	690	213	22	1320870.5	509926.5	164070.9	0.43	0.43	0.17	0.05
F-KBSTL018-MCL13547A61	KanangraBoyd	KanangraBoyd	4070	1110000	273.655	1911	1220	508	175	8	1113774.9	373267.4	120596.8	0.36	0.36	0.12	0.04
F-KBSTL020-MCL13547A63	KanangraBoyd	KanangraBoyd	4086	1090000	267.787	1877	1194	539	137	7	1094179.6	353935.7	104652.5	0.35	0.36	0.11	0.03
F-KBSTL022-MCL13547A65	KanangraBoyd	KanangraBoyd	4117	1130000	274.352	1897	1175	538	173	11	1129506.3	386133.2	119769.1	0.37	0.37	0.13	0.04
F-KBSTL026-MCL13547A69	KanangraBoyd	KanangraBoyd	4194	1260000	300.242	2079	1225	601	226	27	1259214.1	514057.3	194528.6	0.41	0.41	0.17	0.06
F-KBSTL029-MCL13547A70	KanangraBoyd	KanangraBoyd	4468	1320000	294.379	2272	1360	671	228	13	1315287.4	503067.6	158804.6	0.43	0.43	0.16	0.05
F-KBSTL031-MCL13547A71	KanangraBoyd	KanangraBoyd	3713	992512	267.307	1655	1054	454	133	14	992512	325119.3	101239.7	0.32	0.32	0.11	0.03
F-KBSTL033-MCL13547A73	KanangraBoyd	KanangraBoyd	4192	1210000	287.813	2060	1238	630	175	17	1206512.8	435311	141985.3	0.39	0.39	0.14	0.05
F-KBSTL035-MCL13547A74	KanangraBoyd	KanangraBoyd	3860	1040000	269.371	1761	1101	509	142	9	1039773.4	346629.8	103741.6	0.34	0.34	0.11	0.03
F-KBSTL042-MCL13547A79	KanangraBoyd	KanangraBoyd	3488	815093	233.685	1329	909	341	76	3	815092.8	200774.8	49709.5	0.26	0.26	0.07	0.02
F-KBSTL049-MCL13547A83	KanangraBoyd	KanangraBoyd	4186	1240000	295.551	2069	1251	592	201	25	1237176.8	486488.1	175846.1	0.4	0.4	0.16	0.06
F-KBSTL051-MCL13547A85	KanangraBoyd	KanangraBoyd	4795	1440000	299.368	2495	1447	800	237	11	1435469.8	548529.6	152623.6	0.47	0.47	0.18	0.05
F-KBSTL054-MCL13547A87	KanangraBoyd	KanangraBoyd	4201	1180000	281.404	2032	1273	577	169	13	1182180.1	420171.3	127775	0.38	0.38	0.14	0.04
KBSTL005_MCL14163A83_22C3TLLT4	KanangraBoyd	KanangraBoyd	4039	973840	241.109	1676	1165	422	87	2	973839.5	244566.4	45307.3	0.32	0.32	0.08	0.01
KBSTL030_MCL14163A84_22C3TLLT4	KanangraBoyd	KanangraBoyd	3360	725501	215.923	1172	851	276	44	1	725500.6	135328.8	26284.6	0.24	0.24	0.04	0.01
KBSTL037_MCL14163A85_22C3TLLT4	KanangraBoyd	KanangraBoyd	4148	1020000	246.23	1810	1256	451	100	3	1021363.7	250580.7	52691.9	0.33	0.33	0.08	0.02
KBSTL046_MCL14163A86_22C3TLLT4	KanangraBoyd	KanangraBoyd	3927	921506	234.659	1604	1155	380	67	2	921505.8	201458.8	30672.9	0.3	0.3	0.07	0.01
KBSTL048_MCL14163A87_22C3TLLT4	KanangraBoyd	KanangraBoyd	4426	1180000	265.626	2094	1359	580	152	3	1175658.8	348843.7	91048.8	0.38	0.38	0.11	0.03
M-COSTL002-MCL13547A2	Numeralla	Numeralla	4055	962358	237.326	1729	1275	376	74	4	962358.1	212979.2	49308.2	0.31	0.31	0.07	0.02
M-COSTL005-MCL13547A5	Numeralla	Numeralla	4163	983758	236.31	1735	1236	422	76	1	983757.9	220453.1	42877.6	0.32	0.32	0.07	0.01
M-COSTL008-MCL13547A8	Numeralla	Numeralla	3847	917821	238.581	1617	1173	369	69	6	917821.3	201294.5	52507.5	0.3	0.3	0.07	0.02
M-COSTL009-MCL13547A9	Numeralla	Numeralla	3818	915890	239.887	1610	1162	365	76	7	915890.2	207390.8	56086.3	0.3	0.3	0.07	0.02
M-COSTL010-MCL13547A10	Numeralla	Numeralla	3941	930017	235.985	1679	1212	400	64	3	930017	192113.9	34444.1	0.3	0.3	0.06	0.01
M-COSTL011-MCL13547A11	Numeralla	Numeralla	3984	988628	248.15	1798	1289	406	101	2	988627.9	240178.1	65503.2	0.32	0.32	0.08	0.02
M-COSTL016-MCL13547A16	Numeralla	Numeralla	4313	1140000	264.785	2014	1324	553	123	14	1142018.2	340668.3	88635.8	0.37	0.37	0.11	0.03
M-COSTL019-MCL13547A19	Numeralla	Numeralla	3925	970414	247.239	1672	1165	394	107	6	970413.6	255471	66766.2	0.32	0.32	0.08	0.02
M-COSTL023-MCL13547A23	Numeralla	Numeralla	4199	1070000	254.378	1831	1227	475	117	12	1068131.7	308639.6	88862	0.35	0.35	0.1	0.03
M-COSTL024-MCL13547A24	Numeralla	Numeralla	4524	1200000	266.081	2081	1345	592	127	17	1203750.8	368008.7	110805.5	0.39	0.39	0.12	0.04
M-COSTL034-MCL13547A34	Numeralla	Numeralla	3909	923745	236.312	1637	1189	369	78	1	923744.7	198938.1	35220.1	0.3	0.3	0.06	0.01
M-COSTL036-MCL13547A36	Numeralla	Numeralla	3849	962773	250.136	1699	1189	417	85	8	962773.2	247108.2	73017.3	0.31	0.31	0.08	0.02
M-COSTL037-MCL13547A37	Numeralla	Numeralla	4052	1020000	252.145	1799	1248	444	103	4	1021693.3	268340.1	62489.9	0.33	0.33	0.09	0.02
M-COSTL038-MCL13547A38	Numeralla	Numeralla	4045	976762	241.474	1734	1237	406	87	4	976761.8	230964.2	46168.7	0.32	0.32	0.07	0.01
M-COSTL039-MCL13547A39	Numeralla	Numeralla	4077	999574	245.174	1794	1286	413	93	2	999573.9	239860.2	53592.3	0.32	0.32	0.08	0.02
M-COSTL042-MCL13547A42	Numeralla	Numeralla	3887	985943	253.651	1751	1215	422	108	6	985943.3	261401	76070.9	0.32	0.32	0.08	0.02
M-COSTL045-MCL13547A45	Numeralla	Numeralla	3949	967345	244.96	1698	1207	395	84	12	967345.4	236553.9	62676.4	0.31	0.31	0.08	0.02
M-COSTL049-MCL13547A49	Numeralla	Numeralla	4230	1120000	265.529	1949	1271	530	138	10	1123187.8	355523.9	85397.6	0.36	0.36	0.12	0.03
M-COSTL050-MCL13547A50	Numeralla	Numeralla	3859	925128	239.733	1604	1153	363	79	9	925128.4	207694.2	54648.7	0.3	0.3	0.07	0.02
M-COSTL052-MCL13547A52	Numeralla	Numeralla	3940	985130	250.033	1678	1140	424	107	7	985129.8	273686.7	60276.9	0.32	0.32	0.09	0.02
M-KBSTL004-MCL13547A54	KanangraBoyd	KanangraBoyd	4644	1350000	291.451	2359	1419	720	211	9	1353498.2	504076	147584.1	0.44	0.44	0.16	0.05
M-KBSTL007-MCL13547A56	KanangraBoyd	KanangraBoyd	4318	1300000	300.045	2186	1263	693	207	23	1295593.9	512000.1	166872.4	0.42	0.42	0.17	0.05
M-KBSTL008-MCL13547A57	KanangraBoyd	KanangraBoyd	3734	989238	264.927	1673	1067	468	130	8	989237.6	322849.7	96932.8	0.32	0.32	0.1	0.03
M-KBSTL010-MCL13547A58	KanangraBoyd	KanangraBoyd	3704	966289	260.877	1592	1049	401	126	16	966289	307037	97985.1	0.31	0.31	0.1	0.03
M-KBSTL014-MCL13547A60	KanangraBoyd	KanangraBoyd	3887	1050000	269.812	1768	1126	479	149	14	1048760.1	354511.1	114501	0.34	0.34	0.12	0.04
M-KBSTL019-MCL13547A62	KanangraBoyd	KanangraBoyd	4279	1250000	291.426	2195	1344	650	185	16	1247011.1	457029.5	136226.5	0.41	0.4	0.15	0.04
M-KBSTL021-MCL13547A64	KanangraBoyd	KanangraBoyd	4017	1130000	282.389	1872	1155	520	175	22	1134356.3	414286.8	147421.5	0.37	0.37	0.13	0.05
M-KBSTL023-MCL13547A66	KanangraBoyd	KanangraBoyd	3814	952497	249.737	1632	1104	416	109	3	952496.7	269977.4	67169.8	0.31	0.31	0.09	0.02
M-KBSTL024-MCL13547A67	KanangraBoyd	KanangraBoyd	3958	900230	227.446	1560	1120	388	52	0	900230	181460.1	18697.7	0.29	0.29	0.06	0.01
M-KBSTL025-MCL13547A68	KanangraBoyd	KanangraBoyd	4550	1410000	310.962	2389	1363	752	255	19	1414876.7	595586.9	203577.3	0.46	0.46	0.19	0.07
M-KBSTL032-MCL13547A72	KanangraBoyd	KanangraBoyd	4445	1340000	301.456	2262	1323	687	230	22	1339970.7	541701.3	194213.7	0.44	0.44	0.18	0.06
M-KBSTL036-MCL13547A75	KanangraBoyd	KanangraBoyd	4269	1160000	272.031	2001	1274	569	145	13	1161302.3	373495	109546	0.38	0.38	0.12	0.04
M-KBSTL038-MCL13547A76	KanangraBoyd	KanangraBoyd	3944	1070000	271.911	1847	1198	475	166	8	1072415.2	357943.5	111822.5	0.35	0.35	0.12	0.04
M-KBSTL040-MCL13547A77	KanangraBoyd	KanangraBoyd	1700	357010	210.006	565	428	110	25	2	357009.8	63072.8	12906.9	0.12	0.12	0.02	0
M-KBSTL041-MCL13547A78	KanangraBoyd	KanangraBoyd	4592	1360000	295.765	2341	1395	738	193	15	1358151.2	521638.4	145860.9	0.44	0.44	0.17	0.05
M-KBSTL043-MCL13547A80	KanangraBoyd	KanangraBoyd	3824	1020000	266.816	1703	1087	463	142	11	1020204	334760.6	103027.5	0.33	0.33	0.11	0.03
M-KBSTL044-MCL13547A81	KanangraBoyd	KanangraBoyd	4411	1260000	286.556	2184	1367	593	208	16	1263998.7	452924.5	165071.2	0.41	0.41	0.15	0.05
M-KBSTL045-MCL13547A82	KanangraBoyd	KanangraBoyd	4380	1290000	295.179	2208	1287	694	214	13	1292883	501035.2	165197.1	0.42	0.42	0.16	0.05
M-KBSTL050-MCL13547A84	KanangraBoyd	KanangraBoyd	4372	1320000	303.029	2207	1277	669	235	26	1324742.7	543661.2	187929.5	0.43	0.43	0.18	0.06
M-KBSTL052-MCL13547A86	KanangraBoyd	KanangraBoyd	3920	1030000	263.142	1799	1186	476	129	8	1031517.8	320514.9	87338.4	0.33	0.33	0.1	0.03
NASTL001_MCL14163A42_22C3TLLT4	Narrandera	NarranderaEast	3359	940424	279.971	1660	1009	516	127	8	940423.7	321445.5	80560	0.31	0.31	0.1	0.03
NASTL002_MCL14163A43_22C3TLLT4	Narrandera	NarranderaEast	2711	738596	272.444	1231	725	406	96	4	738595.9	261960.9	64576.6	0.24	0.24	0.09	0.02
NASTL003_MCL14163A44_22C3TLLT4	Narrandera	NarranderaEast	3042	831423	273.315	1479	936	433	103	7	831423.1	261666	67020.7	0.27	0.27	0.08	0.02
NASTL004_MCL14163A45_22C3TLLT4	Narrandera	NarranderaEast	3260	944533	289.734	1669	1004	526	130	9	944533.3	349173.9	82037	0.31	0.31	0.11	0.03
NASTL005_MCL14163A46_22C3TLLT4	Narrandera	NarranderaEast	3100	868772	280.249	1518	921	472	123	2	868771.7	301349.2	66495.3	0.28	0.28	0.1	0.02
NASTL006_MCL14163A47_22C3TLLT4	Narrandera	NarranderaEast	2883	802746	278.441	1392	855	434	94	9	802746.3	270910.6	70005.1	0.26	0.26	0.09	0.02
NASTL008_MCL14163A48_22C3TLLT4	Narrandera	NarranderaEast	3062	834394	272.5	1488	911	484	89	4	834394.1	262546.1	55479	0.27	0.27	0.09	0.02
NASTL009_MCL14163A49_22C3TLLT4	Narrandera	NarranderaEast	3451	969459	280.921	1699	1020	549	126	4	969459.1	341130.2	72622.6	0.31	0.31	0.11	0.02
NASTL010_MCL14163A50_22C3TLLT4	Narrandera	NarranderaWest	2982	816111	273.679	1400	843	447	107	3	816111.1	274009.8	65991.5	0.26	0.26	0.09	0.02
NASTL011_MCL14163A51_22C3TLLT4	Narrandera	NarranderaWest	2814	745863	265.055	1319	857	369	87	6	745863.4	228818.6	54130.6	0.24	0.24	0.07	0.02
NASTL012_MCL14163A52_22C3TLLT4	Narrandera	NarranderaWest	3488	1020000	293.624	1839	1088	595	149	7	1024160.9	381785.4	82195.6	0.33	0.33	0.12	0.03
NASTL013_MCL14163A53_22C3TLLT4	Narrandera	NarranderaWest	3183	861067	270.521	1524	957	458	103	6	861067.3	275333.3	61398	0.28	0.28	0.09	0.02
NASTL015_MCL14163A54_22C3TLLT4	Narrandera	NarranderaEast	2923	792650	271.177	1413	872	442	98	1	792650.4	252173.3	48414.7	0.26	0.26	0.08	0.02
NASTL017_MCL14163A55_22C3TLLT4	Narrandera	NarranderaEast	3408	968587	284.21	1727	1057	532	136	2	968586.8	339884.7	70489.7	0.31	0.31	0.11	0.02
NASTL018_MCL14163A56_22C3TLLT4	Narrandera	NarranderaEast	3312	845876	255.397	1529	1011	433	84	1	845876	228371.6	32163.4	0.27	0.27	0.07	0.01
NASTL019_MCL14163A57_22C3TLLT4	Narrandera	NarranderaEast	2835	698033	246.22	1221	829	326	65	1	698033	179507.2	41400.1	0.23	0.23	0.06	0.01
NASTL020_MCL14163A58_22C3TLLT4	Narrandera	NarranderaEast	2925	758969	259.477	1343	872	377	90	4	758969.3	223272.3	43820	0.25	0.25	0.07	0.01
NASTL021_MCL14163A59_22C3TLLT4	Narrandera	NarranderaEast	2481	620592	250.138	1047	691	281	73	2	620592.4	179034.8	34296.8	0.2	0.2	0.06	0.01
NASTL024_MCL14163A60_22C3TLLT4	Narrandera	NarranderaEast	3187	849082	266.421	1463	899	459	99	6	849082.3	262421.3	58026.5	0.28	0.28	0.09	0.02
NASTL025_MCL14163A61_22C3TLLT4	Narrandera	NarranderaEast	2939	767919	261.286	1324	816	428	79	1	767918.6	237258.2	40597.2	0.25	0.25	0.08	0.01
NASTL026_MCL14163A62_22C3TLLT4	Narrandera	NarranderaEast	2992	767023	256.358	1314	852	369	88	5	767023.5	227452.6	53232.1	0.25	0.25	0.07	0.02
NASTL027_MCL14163A63_22C3TLLT4	Narrandera	NarranderaEast	3628	1020000	280.301	1848	1144	571	128	5	1016930.5	337078.7	64208	0.33	0.33	0.11	0.02
NASTL028_MCL14163A64_22C3TLLT4	Narrandera	NarranderaEast	3095	858895	277.51	1522	929	472	116	5	858894.8	284836.9	59965.1	0.28	0.28	0.09	0.02
NASTL029_MCL14163A65_22C3TLLT4	Narrandera	NarranderaEast	2677	676312	252.638	1165	755	340	65	5	676312.3	196635.8	43939.8	0.22	0.22	0.06	0.01
NASTL031_MCL14163A66_22C3TLLT4	Narrandera	NarranderaEast	3059	812333	265.555	1427	876	457	90	4	812333.2	238822.6	54225	0.26	0.26	0.08	0.02
NASTL032_MCL14163A67_22C3TLLT4	Narrandera	NarranderaEast	3009	786102	261.25	1397	894	420	79	4	786102	227513.4	44210.3	0.26	0.26	0.07	0.01
NASTL034_MCL14163A68_22C3TLLT4	Narrandera	NarranderaEast	3116	858225	275.425	1499	897	495	106	1	858225.3	283285.8	56673.3	0.28	0.28	0.09	0.02
NASTL036_MCL14163A69_22C3TLLT4	Narrandera	NarranderaWest	3311	884097	267.018	1590	993	505	91	1	884096.6	269278.7	51564.5	0.29	0.29	0.09	0.02
NASTL037_MCL14163A70_22C3TLLT4	Narrandera	NarranderaWest	2849	753668	264.538	1349	877	382	89	1	753668.5	236431.4	35896.8	0.24	0.24	0.08	0.01
NASTL038_MCL14163A71_22C3TLLT4	Narrandera	NarranderaWest	3149	850857	270.199	1509	963	440	103	3	850857.4	271263.5	66166.8	0.28	0.28	0.09	0.02
NASTL039_MCL14163A72_22C3TLLT4	Narrandera	NarranderaWest	2546	642194	252.236	1086	700	316	68	2	642193.8	176715.5	34516	0.21	0.21	0.06	0.01
NASTL040_MCL14163A73_22C3TLLT4	Narrandera	NarranderaWest	3197	882676	276.095	1529	942	465	114	8	882675.6	293592.8	77604.9	0.29	0.29	0.1	0.03
NASTL041_MCL14163A74_22C3TLLT4	Narrandera	NarranderaWest	3209	851432	265.326	1470	923	441	105	1	851432.1	264962.1	63276.4	0.28	0.28	0.09	0.02
NASTL043_MCL14163A75_22C3TLLT4	Narrandera	NarranderaWest	3536	949220	268.445	1715	1084	517	114	0	949220.3	298995.9	40365.3	0.31	0.31	0.1	0.01
NASTL044_MCL14163A76_22C3TLLT4	Narrandera	NarranderaWest	3522	931813	264.569	1656	1064	478	114	0	931812.5	280933.2	47580.3	0.3	0.3	0.09	0.02
NASTL045_MCL14163A77_22C3TLLT4	Narrandera	NarranderaWest	4136	1180000	285.985	2130	1289	682	153	6	1182834.5	403254.2	80192.1	0.38	0.38	0.13	0.03
NASTL046_MCL14163A78_22C3TLLT4	Narrandera	NarranderaWest	2765	759526	274.693	1314	794	415	100	5	759526.2	263024.9	58376.7	0.25	0.25	0.09	0.02
NASTL047_MCL14163A79_22C3TLLT4	Narrandera	NarranderaWest	3003	767913	255.715	1355	891	388	74	2	767913.3	200753.9	41666	0.25	0.25	0.07	0.01
NASTL048_MCL14163A80_22C3TLLT4	Narrandera	NarranderaWest	3095	820786	265.198	1425	887	437	99	2	820786.5	253165.2	44591	0.27	0.27	0.08	0.01
NASTL049_MCL14163A81_22C3TLLT4	Narrandera	NarranderaWest	2830	736238	260.155	1260	791	378	86	5	736238.3	222561.3	47781.7	0.24	0.24	0.07	0.02
NASTL050_MCL14163A82_22C3TLLT4	Narrandera	NarranderaWest	3075	817739	265.932	1427	895	429	100	3	817739.4	260768.5	51052.6	0.27	0.27	0.08	0.02
PMSTL001_MCL14422A30_22GMWMLT4	PortMacquarie	LakeInnes	3201	690513	215.718	1137	855	241	40	1	690512.8	117187.3	18988.6	0.22	0.22	0.04	0.01
PMSTL003_MCL14422A31_22GMWMLT4	PortMacquarie	LakeInnes	3575	804472	225.027	1327	943	323	60	1	804471.7	168595.7	34534.5	0.26	0.26	0.05	0.01
PMSTL005_MCL14422A32_22GMWMLT4	PortMacquarie	LakeInnes	3463	768603	221.947	1296	939	306	49	2	768602.9	148277.5	25751.4	0.25	0.25	0.05	0.01
PMSTL006_MCL14422A33_22GMWMLT4	PortMacquarie	LakeInnes	3136	666141	212.417	1095	831	231	33	0	666140.5	108423.8	14368.3	0.22	0.22	0.04	0
PMSTL007_MCL14422A34_22GMWMLT4	PortMacquarie	LakeInnes	3852	943035	244.817	1602	1060	452	86	4	943035.4	249523.8	53276	0.31	0.31	0.08	0.02
PMSTL008_MCL14422A35_22GMWMLT4	PortMacquarie	LakeInnes	3415	768552	225.052	1255	898	296	60	1	768551.9	160310.2	31751.9	0.25	0.25	0.05	0.01
PMSTL009_MCL14422A36_22GMWMLT4	PortMacquarie	LakeInnes	3349	760209	226.996	1270	896	324	49	1	760208.6	159593.1	23679.5	0.25	0.25	0.05	0.01
PMSTL010_MCL14422A37_22GMWMLT4	PortMacquarie	LakeInnes	3182	692854	217.742	1106	792	267	47	0	692853.6	137140.9	20015.9	0.22	0.22	0.04	0.01
PMSTL013_MCL14422A38_22GMWMLT4	PortMacquarie	LakeInnes	3383	757322	223.861	1292	939	297	56	0	757322.4	147582.2	26517.3	0.25	0.25	0.05	0.01
PMSTL014_MCL14422A39_22GMWMLT4	PortMacquarie	LakeInnes	3547	786988	221.874	1319	969	299	51	0	786988.2	150651.6	21415.1	0.26	0.26	0.05	0.01
PMSTL015_MCL14422A40_22GMWMLT4	PortMacquarie	LakeInnes	3628	814533	224.513	1327	948	317	61	1	814533.3	161545.2	30609.8	0.26	0.26	0.05	0.01
PMSTL016_MCL14422A41_22GMWMLT4	PortMacquarie	LakeInnes	3194	683452	213.98	1122	824	259	38	1	683451.9	120329.7	19842.4	0.22	0.22	0.04	0.01
PMSTL017_MCL14422A42_22GMWMLT4	PortMacquarie	LakeInnes	3132	677531	216.325	1092	811	240	40	1	677531.2	118963.4	18764.9	0.22	0.22	0.04	0.01
PMSTL019_MCL14422A43_22GMWMLT4	PortMacquarie	LakeInnes	3078	688097	223.553	1158	828	279	50	1	688096.9	139405.8	26656.1	0.22	0.22	0.05	0.01
PMSTL020_MCL14422A44_22GMWMLT4	PortMacquarie	LakeInnes	3385	779034	230.143	1262	865	329	67	1	779033.8	184140.2	39042.4	0.25	0.25	0.06	0.01
PMSTL021_MCL14422A45_22GMWMLT4	PortMacquarie	LakeInnes	3278	733401	223.734	1194	837	311	42	4	733401	146984.8	24107.6	0.24	0.24	0.05	0.01
PMSTL022_MCL14422A46_22GMWMLT4	PortMacquarie	LakeInnes	3549	820919	231.31	1356	941	357	55	3	820919	182903.2	30797.1	0.27	0.27	0.06	0.01
PMSTL023_MCL14422A47_22GMWMLT4	PortMacquarie	LakeInnes	3230	708331	219.297	1164	849	265	49	1	708330.5	133722.1	29673.1	0.23	0.23	0.04	0.01
PMSTL024_MCL14422A48_22GMWMLT4	PortMacquarie	LakeInnes	3137	654405	208.609	1049	785	231	33	0	654405.2	104928.7	13707.5	0.21	0.21	0.03	0
PMSTL025_MCL14422A49_22GMWMLT4	PortMacquarie	LakeInnes	3418	726873	212.66	1223	907	286	30	0	726872.7	120710.8	14966.4	0.24	0.24	0.04	0
PMSTL026_MCL14422A50_22GMWMLT4	PortMacquarie	LakeInnes	3403	733142	215.44	1235	944	252	38	1	733142.5	123581	19957.3	0.24	0.24	0.04	0.01
PMSTL027_MCL14422A51_22GMWMLT4	PortMacquarie	LakeInnes	3401	743359	218.571	1253	925	288	38	2	743359.4	131439.3	20556.1	0.24	0.24	0.04	0.01
PMSTL028_MCL14422A52_22GMWMLT4	PortMacquarie	LakeInnes	3551	778634	219.272	1302	952	299	48	3	778633.7	142680.8	22624.3	0.25	0.25	0.05	0.01
PMSTL029_MCL14422A53_22GMWMLT4	PortMacquarie	LakeInnes	3042	627169	206.17	1016	777	211	27	1	627068.6	89051.3	9693	0.2	0.2	0.03	0
PMSTL030_MCL14422A54_22GMWMLT4	PortMacquarie	LakeInnes	2997	616884	205.834	1017	794	196	27	0	616884.5	81182.1	6462.1	0.2	0.2	0.03	0
PMSTL031_MCL14422A55_22GMWMLT4	PortMacquarie	LakeInnes	3136	659068	210.162	1053	767	260	26	0	659068.5	106272.8	8722.1	0.21	0.21	0.03	0
PMSTL032_MCL14422A56_22GMWMLT4	PortMacquarie	LakeInnes	3329	705202	211.836	1163	886	243	33	1	705201.8	116263.3	18156.1	0.23	0.23	0.04	0.01
PMSTL033_MCL14422A57_22GMWMLT4	PortMacquarie	LakeInnes	3103	619520	199.652	983	772	191	19	1	619520.2	71400.3	7155	0.2	0.2	0.02	0
PMSTL034_MCL14422A58_22GMWMLT4	PortMacquarie	LakeInnes	3308	718466	217.19	1183	883	250	50	0	718466	134225.1	22161	0.23	0.23	0.04	0.01
PMSTL035_MCL14422A59_22GMWMLT4	PortMacquarie	LakeInnes	3280	696573	212.37	1111	815	259	36	1	696573	125913.5	17332.3	0.23	0.23	0.04	0.01
PMSTL036_MCL14422A60_22GMWMLT4	PortMacquarie	LakeInnes	2978	590471	198.278	878	678	174	25	1	590470.9	79607.4	12000.7	0.19	0.19	0.03	0
PMSTL037_MCL14422A61_22GMWMLT4	PortMacquarie	LakeInnes	3350	735885	219.667	1230	891	291	48	0	735884.5	134676.2	18353.7	0.24	0.24	0.04	0.01
PMSTL039_MCL14422A62_22GMWMLT4	PortMacquarie	LakeInnes	3179	672892	211.668	1076	810	218	48	0	672891.8	118562.6	25755	0.22	0.22	0.04	0.01
PMSTL040_MCL14422A63_22GMWMLT4	PortMacquarie	LakeInnes	3203	662750	206.915	1085	843	209	31	2	662750	89914	16320.8	0.22	0.22	0.03	0.01
PMSTL041_MCL14422A64_22GMWMLT4	PortMacquarie	LakeInnes	2879	581787	202.08	933	725	188	19	1	581787.5	76809.8	11219.8	0.19	0.19	0.02	0
PMSTL042_MCL14422A65_22GMWMLT4	PortMacquarie	LimeburnersCreek	3433	742242	216.208	1214	875	306	33	0	742241.7	138283.8	10228.5	0.24	0.24	0.04	0
PMSTL043_MCL14422A66_22GMWMLT4	PortMacquarie	LimeburnersCreek	3533	781959	221.33	1267	912	296	59	0	781958.9	151835.3	29739.2	0.25	0.25	0.05	0.01
PMSTL044_MCL14422A67_22GMWMLT4	PortMacquarie	LimeburnersCreek	3635	831130	228.646	1405	1004	335	65	1	831129.9	181198.3	22957.1	0.27	0.27	0.06	0.01
PMSTL045_MCL14422A68_22GMWMLT4	PortMacquarie	LimeburnersCreek	3668	845860	230.605	1452	1061	332	55	4	845860.4	184498.2	37694.6	0.27	0.27	0.06	0.01
PMSTL046_MCL14422A69_22GMWMLT4	PortMacquarie	LimeburnersCreek	3411	759956	222.796	1234	868	306	59	1	759955.8	158009.8	24755.7	0.25	0.25	0.05	0.01
PMSTL047_MCL14422A70_22GMWMLT4	PortMacquarie	LimeburnersCreek	3184	663267	208.312	1096	833	234	29	0	663267	94133.2	7677.5	0.22	0.22	0.03	0
PMSTL048_MCL14422A71_22GMWMLT4	PortMacquarie	LimeburnersCreek	4099	953636	232.651	1644	1166	408	70	0	953635.6	210849.9	28844.6	0.31	0.31	0.07	0.01
PMSTL049_MCL14422A72_22GMWMLT4	PortMacquarie	LimeburnersCreek	3655	813325	222.524	1361	968	340	53	0	813324.9	162703.3	21209.9	0.26	0.26	0.05	0.01
PMSTL050_MCL14422A73_22GMWMLT4	PortMacquarie	LimeburnersCreek	3387	761141	224.724	1272	925	292	53	2	761140.8	148524	31794.2	0.25	0.25	0.05	0.01
PMSTL051_MCL14422A74_22GMWMLT4	PortMacquarie	LimeburnersCreek	3646	866961	237.784	1481	1003	405	71	2	866961.1	203099.7	31016.9	0.28	0.28	0.07	0.01
PMSTL052_MCL14422A75_22GMWMLT4	PortMacquarie	LimeburnersCreek	4094	964381	235.56	1674	1178	420	76	0	964381.5	221844.5	31676.7	0.31	0.31	0.07	0.01
PMSTL053_MCL14422A76_22GMWMLT4	PortMacquarie	LimeburnersCreek	3602	812834	225.662	1381	1002	325	53	1	812834	170716.1	26810.9	0.26	0.26	0.06	0.01
PMSTL054_MCL14422A77_22GMWMLT4	PortMacquarie	LimeburnersCreek	3430	756873	220.663	1264	908	303	50	3	756873.3	150842.4	23463.1	0.25	0.25	0.05	0.01
PMSTL055_MCL14422A78_22GMWMLT4	PortMacquarie	LimeburnersCreek	3851	916358	237.953	1572	1088	407	75	2	916358.1	213504.6	40658.1	0.3	0.3	0.07	0.01
PMSTL056_MCL14422A79_22GMWMLT4	PortMacquarie	LimeburnersCreek	3569	821507	230.179	1424	1022	339	63	0	821507.3	177295.6	32844	0.27	0.27	0.06	0.01
PMSTL057_MCL14422A80_22GMWMLT4	PortMacquarie	LimeburnersCreek	3357	738522	219.995	1225	893	284	48	0	738522.2	147205.6	17629.5	0.24	0.24	0.05	0.01
PMSTL058_MCL14422A81_22GMWMLT4	PortMacquarie	LimeburnersCreek	3632	814291	224.199	1371	983	339	49	0	814291	163240.7	26828.5	0.26	0.26	0.05	0.01
PMSTL059_MCL14422A82_22GMWMLT4	PortMacquarie	LimeburnersCreek	3574	798275	223.356	1346	973	319	54	0	798275.1	160142.7	23371.5	0.26	0.26	0.05	0.01
PMSTL060_MCL14422A83_22GMWMLT4	PortMacquarie	LimeburnersCreek	3471	775221	223.342	1306	957	297	52	0	775220.8	146033	23958.6	0.25	0.25	0.05	0.01
PMSTL061_MCL14422A84_22GMWMLT4	PortMacquarie	LimeburnersCreek	3452	766058	221.917	1275	926	301	47	1	766057.8	146220.8	18818.9	0.25	0.25	0.05	0.01
PMSTL062_MCL14422A85_22GMWMLT4	PortMacquarie	LimeburnersCreek	3264	705246	216.068	1139	816	277	46	0	705245.9	129282.3	21066.8	0.23	0.23	0.04	0.01
RRSTL001_MCL14422A1_22GMWMLT4	RichmondRanges	RichmondRanges	2511	477168	190.031	691	543	136	12	0	477167.6	57421.8	3723.1	0.15	0.15	0.02	0
RRSTL002_MCL14422A2_22GMWMLT4	RichmondRanges	RichmondRanges	2390	454845	190.312	683	555	117	10	1	454845.5	49305.5	5087.3	0.15	0.15	0.02	0
RRSTL003_MCL14422A3_22GMWMLT4	RichmondRanges	RichmondRanges	2465	461914	187.389	701	579	115	6	1	461913.7	39388.3	4120.4	0.15	0.15	0.01	0
RRSTL004_MCL14422A4_22GMWMLT4	RichmondRanges	RichmondRanges	2299	422579	183.81	597	488	100	9	0	422579.3	34531.5	5676.8	0.14	0.14	0.01	0
RRSTL005_MCL14422A5_22GMWMLT4	RichmondRanges	RichmondRanges	2609	511708	196.132	791	628	147	16	0	511707.8	71403.5	2025.4	0.17	0.17	0.02	0
RRSTL006_MCL14422A6_22GMWMLT4	RichmondRanges	RichmondRanges	2319	438931	189.276	634	510	106	18	0	438930.8	49252.2	9278.8	0.14	0.14	0.02	0
RRSTL007_MCL14422A7_22GMWMLT4	RichmondRanges	RichmondRanges	2422	443944	183.297	630	533	89	8	0	443944.4	32802.9	2442.4	0.14	0.14	0.01	0
RRSTL008_MCL14422A8_22GMWMLT4	RichmondRanges	RichmondRanges	2633	526990	200.148	808	627	158	23	0	526989.5	72195	9157.8	0.17	0.17	0.02	0
RRSTL009_MCL14422A9_22GMWMLT4	RichmondRanges	RichmondRanges	2328	439545	188.808	614	499	97	17	1	439544.8	49221.4	9130.9	0.14	0.14	0.02	0
RRSTL010_MCL14422A10_22GMWMLT4	RichmondRanges	RichmondRanges	2610	518929	198.823	785	603	162	20	0	518928.6	74425.2	4328.5	0.17	0.17	0.02	0
RRSTL011_MCL14422A11_22GMWMLT4	RichmondRanges	RichmondRanges	2423	443413	183.002	607	502	96	9	0	443413	41050.5	4748.2	0.14	0.14	0.01	0
RRSTL012_MCL14422A12_22GMWMLT4	RichmondRanges	RichmondRanges	2601	510645	196.326	748	580	148	20	0	510644.6	69252	11511	0.17	0.17	0.02	0
RRSTL013_MCL14422A13_22GMWMLT4	RichmondRanges	RichmondRanges	2641	520352	197.028	754	580	150	23	1	520351.9	74311.8	12583.7	0.17	0.17	0.02	0
RRSTL014_MCL14422A14_22GMWMLT4	RichmondRanges	RichmondRanges	2521	504337	200.054	798	618	161	19	0	504337.1	69848.2	6044.4	0.16	0.16	0.02	0
RRSTL015_MCL14422A15_22GMWMLT4	RichmondRanges	RichmondRanges	2845	624913	219.653	1034	747	246	41	0	624913.1	122245.4	18552.2	0.2	0.2	0.04	0.01
RRSTL016_MCL14422A16_22GMWMLT4	RichmondRanges	RichmondRanges	2575	525013	203.889	816	628	159	29	0	525013.1	77186.5	13785	0.17	0.17	0.03	0
RRSTL017_MCL14422A17_22GMWMLT4	RichmondRanges	RichmondRanges	2524	493024	195.334	753	613	119	21	0	493024.1	63923.2	11021.8	0.16	0.16	0.02	0
RRSTL018_MCL14422A18_22GMWMLT4	RichmondRanges	RichmondRanges	2393	450524	188.268	631	500	117	14	0	450524.3	49263.2	3373.7	0.15	0.15	0.02	0
RRSTL019_MCL14422A19_22GMWMLT4	RichmondRanges	RichmondRanges	2412	469326	194.58	709	550	144	15	0	469326	56350.9	2919.5	0.15	0.15	0.02	0
RRSTL020_MCL14422A20_22GMWMLT4	RichmondRanges	RichmondRanges	2390	452572	189.361	664	534	117	13	0	452572.2	49359	3767.5	0.15	0.15	0.02	0
RRSTL021_MCL14422A21_22GMWMLT4	RichmondRanges	RichmondRanges	2343	441613	188.482	638	515	107	15	1	441613	44363.6	9013.8	0.14	0.14	0.01	0
RRSTL022_MCL14422A22_22GMWMLT4	RichmondRanges	RichmondRanges	2920	653564	223.823	1089	780	251	58	0	653563.9	139482.1	23811.4	0.21	0.21	0.05	0.01
RRSTL023_MCL14422A23_22GMWMLT4	RichmondRanges	RichmondRanges	2547	497584	195.361	733	589	120	24	0	497583.8	63658.2	16527.3	0.16	0.16	0.02	0.01
RRSTL024_MCL14422A24_22GMWMLT4	RichmondRanges	RichmondRanges	2681	536118	199.97	858	684	154	20	0	536118.4	73665.5	7213.8	0.17	0.17	0.02	0
RRSTL025_MCL14422A25_22GMWMLT4	RichmondRanges	RichmondRanges	2402	459910	191.47	693	563	121	9	0	459910	46341.2	9392	0.15	0.15	0.02	0
RRSTL026_MCL14422A26_22GMWMLT4	RichmondRanges	RichmondRanges	2481	476986	192.255	717	581	117	19	0	476985.6	52513.2	9345.2	0.15	0.15	0.02	0
RRSTL027_MCL14422A27_22GMWMLT4	RichmondRanges	RichmondRanges	2520	503862	199.945	759	593	141	25	0	503861.6	74365.1	9013.1	0.16	0.16	0.02	0
RRSTL028_MCL14422A28_22GMWMLT4	RichmondRanges	RichmondRanges	2436	468371	192.271	678	532	131	15	0	468371.5	57400	9955.7	0.15	0.15	0.02	0
RRSTL029_MCL14422A29_22GMWMLT4	RichmondRanges	RichmondRanges	2426	453471	186.921	659	538	110	11	0	453470.5	42277.9	2280.9	0.15	0.15	0.01	0
SWSTL001_MCL14163A1_22C3TLLT4	WoronoraPlateau	GeorgesRiver	4610	1270000	275.307	2225	1381	681	154	9	1269166.6	417996.3	94952.8	0.41	0.41	0.14	0.03
SWSTL002_MCL14163A2_22C3TLLT4	WoronoraPlateau	GeorgesRiver	4404	1200000	272.483	2058	1275	609	164	10	1200017	403614.5	100059.7	0.39	0.39	0.13	0.03
SWSTL003_MCL14163A3_22C3TLLT4	WoronoraPlateau	GeorgesRiver	4232	1180000	278.181	2012	1234	597	170	11	1177261.4	407510.6	113417.8	0.38	0.38	0.13	0.04
SWSTL004_MCL14163A4_22C3TLLT4	WoronoraPlateau	GeorgesRiver	4534	1220000	268.965	2162	1396	604	154	8	1219486.8	377777.3	87702	0.4	0.4	0.12	0.03
SWSTL005_MCL14163A5_22C3TLLT4	WoronoraPlateau	GeorgesRiver	3945	1050000	266.598	1815	1154	525	126	10	1051729.1	331286	85171	0.34	0.34	0.11	0.03
SWSTL006_MCL14163A6_22C3TLLT4	WoronoraPlateau	GeorgesRiver	5082	1540000	302.419	2697	1586	848	245	18	1536892.6	597065.9	167651.7	0.5	0.5	0.19	0.05
SWSTL007_MCL14163A7_22C3TLLT4	WoronoraPlateau	GeorgesRiver	4312	1180000	274.686	2023	1256	598	160	9	1184446	404051.4	105950.6	0.38	0.38	0.13	0.03
SWSTL008_MCL14163A8_22C3TLLT4	WoronoraPlateau	GeorgesRiver	4189	1100000	263.347	1919	1247	533	137	2	1103162.4	337708.2	69882	0.36	0.36	0.11	0.02
SWSTL009_MCL14163A9_22C3TLLT4	WoronoraPlateau	GeorgesRiver	4160	1110000	265.82	1893	1209	545	132	7	1105809.7	357112.1	79611.1	0.36	0.36	0.12	0.03
SWSTL010_MCL14163A10_22C3TLLT4	WoronoraPlateau	GeorgesRiver	4110	1110000	269.87	1950	1251	551	144	4	1109167	348036.9	82796	0.36	0.36	0.11	0.03
SWSTL014_MCL14163A11_22C3TLLT4	WoronoraPlateau	GeorgesRiver	4461	1240000	279.008	2190	1343	679	162	6	1244655.4	422074.7	91465.3	0.4	0.4	0.14	0.03
SWSTL015_MCL14163A12_22C3TLLT4	WoronoraPlateau	GeorgesRiver	4738	1310000	276.549	2323	1439	719	156	9	1310289.8	426936.7	103021.3	0.43	0.43	0.14	0.03
SWSTL018_MCL14163A13_22C3TLLT4	WoronoraPlateau	GeorgesRiver	3922	1020000	258.938	1784	1173	494	110	7	1015553.1	301919.2	75156.7	0.33	0.33	0.1	0.02
SWSTL019_MCL14163A14_22C3TLLT4	WoronoraPlateau	GeorgesRiver	3932	1090000	276.416	1902	1178	562	151	11	1086866.3	346259.1	97799.8	0.35	0.35	0.11	0.03
SWSTL021_MCL14163A15_22C3TLLT4	WoronoraPlateau	GeorgesRiver	4322	1220000	282.206	2178	1327	683	160	8	1219693.6	422041.6	95729.3	0.4	0.4	0.14	0.03
SWSTL022_MCL14163A16_22C3TLLT4	WoronoraPlateau	GeorgesRiver	4457	1240000	277.814	2139	1331	630	168	10	1238216.9	421911.5	109251.3	0.4	0.4	0.14	0.04
SWSTL023_MCL14163A17_22C3TLLT4	WoronoraPlateau	GeorgesRiver	4549	1240000	272.296	2222	1445	614	158	5	1238673.9	387581.8	89950.1	0.4	0.4	0.13	0.03
SWSTL024_MCL14163A18_22C3TLLT4	WoronoraPlateau	GeorgesRiver	4470	1180000	264.173	2085	1368	576	133	8	1180852.4	358456.4	81001.3	0.38	0.38	0.12	0.03
SWSTL025_MCL14163A19_22C3TLLT4	WoronoraPlateau	GeorgesRiver	4203	1130000	269.844	1993	1260	590	137	6	1134152.6	365199.1	85663.3	0.37	0.37	0.12	0.03
SWSTL026_MCL14163A20_22C3TLLT4	WoronoraPlateau	GeorgesRiver	4099	1080000	262.545	1842	1181	522	131	8	1076173.2	332833.9	77087.3	0.35	0.35	0.11	0.03
SWSTL027_MCL14163A21_22C3TLLT4	WoronoraPlateau	GeorgesRiver	5099	1500000	294.51	2746	1688	837	212	9	1501705.4	533075.1	131037.6	0.49	0.49	0.17	0.04
SWSTL028_MCL14163A22_22C3TLLT4	WoronoraPlateau	GeorgesRiver	4267	1140000	267.671	2020	1277	606	129	8	1142153.9	354490.5	75402	0.37	0.37	0.12	0.02
SWSTL030_MCL14163A23_22C3TLLT4	WoronoraPlateau	GeorgesRiver	4631	1300000	281.584	2309	1427	695	178	9	1304016.7	449139.9	118773.2	0.42	0.42	0.15	0.04
SWSTL031_MCL14163A24_22C3TLLT4	WoronoraPlateau	GeorgesRiver	4612	1280000	276.738	2259	1415	664	175	5	1276314.6	429154.1	101092.5	0.42	0.41	0.14	0.03
SWSTL032_MCL14163A25_22C3TLLT4	WoronoraPlateau	GeorgesRiver	4212	1050000	250.175	1839	1229	498	110	2	1053735.5	285256.3	53104.5	0.34	0.34	0.09	0.02
SWSTL034_MCL14163A26_22C3TLLT4	WoronoraPlateau	UpperNepean	3847	949680	246.863	1589	1048	441	96	4	949580.1	260998.7	51232.2	0.31	0.31	0.08	0.02
SWSTL035_MCL14163A27_22C3TLLT4	WoronoraPlateau	UpperNepean	3892	968206	248.768	1657	1120	428	106	3	968206.4	259871.7	67124.7	0.31	0.31	0.08	0.02
SWSTL036_MCL14163A28_22C3TLLT4	WoronoraPlateau	UpperNepean	3821	913388	239.044	1548	1062	396	85	5	913387.8	229405.1	53615.3	0.3	0.3	0.07	0.02
SWSTL039_MCL14163A29_22C3TLLT4	WoronoraPlateau	UpperNepean	3912	933811	238.704	1601	1120	396	82	3	933810.8	225242.2	48310.3	0.3	0.3	0.07	0.02
SWSTL040_MCL14163A30_22C3TLLT4	WoronoraPlateau	UpperNepean	4133	1060000	255.432	1813	1173	534	101	5	1055700.5	299663.3	64727.6	0.34	0.34	0.1	0.02
SWSTL041_MCL14163A31_22C3TLLT4	WoronoraPlateau	UpperNepean	4300	1080000	251.669	1883	1240	527	113	3	1082177	296132.5	61110.4	0.35	0.35	0.1	0.02
SWSTL043_MCL14163A32_22C3TLLT4	WoronoraPlateau	UpperNepean	3881	949787	244.727	1631	1111	425	90	5	949787.2	251303.4	58161.9	0.31	0.31	0.08	0.02
SWSTL044_MCL14163A33_22C3TLLT4	WoronoraPlateau	UpperNepean	3585	841537	234.738	1447	1005	377	62	3	841536.5	190805.4	32982.7	0.27	0.27	0.06	0.01
SWSTL045_MCL14163A34_22C3TLLT4	WoronoraPlateau	UpperNepean	4130	1020000	247.745	1796	1191	517	85	3	1023186.2	270387.1	45290.6	0.33	0.33	0.09	0.01
SWSTL046_MCL14163A35_22C3TLLT4	WoronoraPlateau	UpperNepean	3991	957932	240.023	1659	1123	458	76	2	957931.5	226414.6	24735.6	0.31	0.31	0.07	0.01
SWSTL047_MCL14163A36_22C3TLLT4	WoronoraPlateau	UpperNepean	3846	921097	239.495	1603	1124	402	76	1	921096.7	213431.5	40821.9	0.3	0.3	0.07	0.01
SWSTL048_R_MCL14422A86_22GMWMLT4	WoronoraPlateau	UpperNepean	3441	780092	226.705	1268	867	348	53	0	780092.5	181753.6	19583.5	0.25	0.25	0.06	0.01
SWSTL049_MCL14163A38_22C3TLLT4	WoronoraPlateau	UpperNepean	3966	1010000	253.606	1719	1131	468	114	6	1005800.3	298035.3	66386.5	0.33	0.33	0.1	0.02
SWSTL050_MCL14163A39_22C3TLLT4	WoronoraPlateau	UpperNepean	3842	969434	252.325	1637	1075	457	100	5	969433.7	276236.4	60507	0.31	0.31	0.09	0.02
SWSTL052_MCL14163A40_22C3TLLT4	WoronoraPlateau	UpperNepean	3967	968575	244.158	1688	1145	456	84	3	968574.6	242442.1	48387.1	0.31	0.31	0.08	0.02
SWSTL053_MCL14163A41_22C3TLLT4	WoronoraPlateau	UpperNepean	3861	973182	252.054	1658	1102	436	117	3	973182.3	274434	71540.8	0.32	0.32	0.09	0.02
