## Supplementary material for "Inbreeding and resultant homozygosity across key inflammation and DNA repair genes linked to chlamydial infection in New South Wales koalas": Table S2

ROH scaffold	ROH start	ROH end	Intersect scaffold	Database	Type	Gene start	Gene end		Strand		Gene code	Gene name	Promoter in ROH	BPs ROH starts before gene	Links to Chlamydia trachomatis
Scaffold_2_HRSCAF=192	92376019	95020888	Scaffold_2_HRSCAF=192	Fgenesh++	gene	93968689	93982290	.	+	.	ID=Scaffold_2_HRSCAF=192_gene_1023	EpCAM	Y	1592670	Y	https://www.sciencedirect.com/science/article/pii/S0002944011009059; https://www.nature.com/articles/s41467-019-09144-7
Scaffold_2_HRSCAF=192	92376019	95020888	Scaffold_2_HRSCAF=192	Fgenesh++	gene	94009089	94074480	.	+	.	ID=Scaffold_2_HRSCAF=192_gene_1024	MSH2	Y	1633070	Y	https://www.nature.com/articles/s41467-022-28569-1
Scaffold_2_HRSCAF=192	92376019	95020888	Scaffold_2_HRSCAF=192	Fgenesh++	gene	94111063	94111321	.	-	.	ID=Scaffold_2_HRSCAF=192_gene_1025	NA	Y	1735044
Scaffold_2_HRSCAF=192	92376019	95020888	Scaffold_2_HRSCAF=192	Fgenesh++	gene	94125051	94186586	.	-	.	ID=Scaffold_2_HRSCAF=192_gene_1026	KCNK12	Y	1749032
Scaffold_2_HRSCAF=192	92376019	95020888	Scaffold_2_HRSCAF=192	Fgenesh++	gene	94248060	94459899	.	+	.	ID=Scaffold_2_HRSCAF=192_gene_1027	MSH6	Y	1872041	Y	https://www.nature.com/articles/s41467-022-28569-1
Scaffold_2_HRSCAF=192	92376019	95020888	Scaffold_2_HRSCAF=192	Fgenesh++	gene	94464565	94491653	.	+	.	ID=Scaffold_2_HRSCAF=192_gene_1028	MSH6	Y	2088546	Y	https://www.nature.com/articles/s41467-022-28569-1
Scaffold_2_HRSCAF=192	92376019	95020888	Scaffold_2_HRSCAF=192	Fgenesh++	gene	94491704	94600425	.	-	.	ID=Scaffold_2_HRSCAF=192_gene_1029	NA	Y	2115685
Scaffold_2_HRSCAF=192	92376019	95020888	Scaffold_2_HRSCAF=192	Fgenesh++	gene	94620908	94887591	.	-	.	ID=Scaffold_2_HRSCAF=192_gene_1030	NA	Y	2244889
Scaffold_4_HRSCAF=312	84926034	86296777	Scaffold_4_HRSCAF=312	Fgenesh++	gene	86272691	86374831	.	-	.	ID=Scaffold_4_HRSCAF=312_gene_667	NA	Y	1346657
Scaffold_4_HRSCAF=312	315706494	317177183	Scaffold_4_HRSCAF=312	Fgenesh++	gene	317085279	317252122	.	-	.	ID=Scaffold_4_HRSCAF=312_gene_2505	COL4A3	Y	1378785
Scaffold_4_HRSCAF=312	331677359	333372641	Scaffold_4_HRSCAF=312	Fgenesh++	gene	331750627	331965609	.	-	.	ID=Scaffold_4_HRSCAF=312_gene_2592	ZSWIM6	Y	73268
Scaffold_4_HRSCAF=312	331677359	333372641	Scaffold_4_HRSCAF=312	Fgenesh++	gene	332078121	332080696	.	-	.	ID=Scaffold_4_HRSCAF=312_gene_2593	NA	Y	400762
Scaffold_4_HRSCAF=312	331677359	333372641	Scaffold_4_HRSCAF=312	Fgenesh++	gene	332196300	332200752	.	+	.	ID=Scaffold_4_HRSCAF=312_gene_2594	SMIM15	Y	518941
Scaffold_4_HRSCAF=312	331677359	333372641	Scaffold_4_HRSCAF=312	Fgenesh++	gene	332220779	332428499	.	-	.	ID=Scaffold_4_HRSCAF=312_gene_2595	NDUFAF2	Y	543420
Scaffold_4_HRSCAF=312	331677359	333372641	Scaffold_4_HRSCAF=312	Fgenesh++	gene	332428537	332492950	.	+	.	ID=Scaffold_4_HRSCAF=312_gene_2596	ERCC8	Y	751178
Scaffold_4_HRSCAF=312	331677359	333372641	Scaffold_4_HRSCAF=312	Fgenesh++	gene	332606406	332607019	.	-	.	ID=Scaffold_4_HRSCAF=312_gene_2597	RPL14	Y	929047
Scaffold_4_HRSCAF=312	331677359	333372641	Scaffold_4_HRSCAF=312	Fgenesh++	gene	332625310	332658538	.	+	.	ID=Scaffold_4_HRSCAF=312_gene_2598	ELOVL7	Y	947951
Scaffold_4_HRSCAF=312	331677359	333372641	Scaffold_4_HRSCAF=312	Fgenesh++	gene	332685359	332797426	.	+	.	ID=Scaffold_4_HRSCAF=312_gene_2599	DEPDC1B	Y	1008000
Assuming promoter regions are between 100 and 1000 bp from the start of the first exon
