## Supplementary material for "Inbreeding and resultant homozygosity across key inflammation and DNA repair genes linked to chlamydial infection in New South Wales koalas": Table S4

Scaffold	Start	End	Ref	Alt	Func.refGene	Gene.refGene	GeneDetail.refGene	Gene(s)	Links to Chlamydia trachomatis
Scaffold_1_HRSCAF_81	77949108	77949108	G	A	intronic	Scaffold_1;HRSCAF=81_gene_661	.	NA
Scaffold_1_HRSCAF_81	129923977	129923977	A	T	intergenic	Scaffold_1;HRSCAF=81_gene_1094;Scaffold_1;HRSCAF=81_gene_1095	dist=48710;dist=31698	HGFR and NA
Scaffold_1_HRSCAF_81	164833821	164833821	T	C	intergenic	Scaffold_1;HRSCAF=81_gene_1268;Scaffold_1;HRSCAF=81_gene_1269	dist=739008;dist=51969	NA and NA
Scaffold_1_HRSCAF_81	209814568	209814568	T	A	intergenic	Scaffold_1;HRSCAF=81_gene_1657;Scaffold_1;HRSCAF=81_gene_1658	dist=1315;dist=18911	SENP1 and PFK1	Y	https://theses.hal.science/tel-03824916/
Scaffold_1_HRSCAF_81	209845285	209845285	G	A	intronic	Scaffold_1;HRSCAF=81_gene_1658	.	PFK1	Y	https://theses.hal.science/tel-03824916/
Scaffold_2_HRSCAF_192	121672148	121672148	A	G	intronic	Scaffold_2;HRSCAF=192_gene_1189	.	RASSF2
Scaffold_2_HRSCAF_192	121691447	121691447	C	T	intronic	Scaffold_2;HRSCAF=192_gene_1189;Scaffold_2;HRSCAF=192_gene_1190	.	RASSF2 and NA
Scaffold_2_HRSCAF_192	145016422	145016422	C	T	intronic	Scaffold_2;HRSCAF=192_gene_1385	.	NA
Scaffold_2_HRSCAF_192	145051521	145051521	T	C	intergenic	Scaffold_2;HRSCAF=192_gene_1385;Scaffold_2;HRSCAF=192_gene_1386	dist=24335;dist=68187	NA and FZD3
Scaffold_2_HRSCAF_192	335781787	335781787	C	G	intergenic	Scaffold_2;HRSCAF=192_gene_3093;Scaffold_2;HRSCAF=192_gene_3094	dist=601235;dist=149080	BRMS1L and MBIP-MAP3K12
Scaffold_3_HRSCAF_262	141801191	141801191	A	G	intronic	Scaffold_3;HRSCAF=262_gene_1239	.	TLN2
Scaffold_3_HRSCAF_262	227243510	227243510	A	C	intronic	Scaffold_3;HRSCAF=262_gene_2032	.	MLH3
Scaffold_4_HRSCAF_312	66809409	66809409	A	G	intronic	Scaffold_4;HRSCAF=312_gene_507	.	NA
Scaffold_4_HRSCAF_312	78167049	78167049	C	T	intronic	Scaffold_4;HRSCAF=312_gene_555	.	T-box-containing protein TBX6L-like
Scaffold_4_HRSCAF_312	79040563	79040563	T	C	intergenic	Scaffold_4;HRSCAF=312_gene_561;Scaffold_4;HRSCAF=312_gene_562	dist=47825;dist=504156	MYL6 and NA
Scaffold_4_HRSCAF_312	214364945	214364945	G	A	intergenic	Scaffold_4;HRSCAF=312_gene_1805;Scaffold_4;HRSCAF=312_gene_1806	dist=88012;dist=310589	TEX55 and NA
Scaffold_4_HRSCAF_312	385939671	385939671	G	A	intergenic	Scaffold_4;HRSCAF=312_gene_2900;Scaffold_4;HRSCAF=312_gene_2901	dist=289482;dist=141983	NA
Scaffold_4_HRSCAF_312	390807314	390807314	T	C	intronic	Scaffold_4;HRSCAF=312_gene_2921	.	Protein hinderin (KIAA1328)
Scaffold_4_HRSCAF_312	429525862	429525862	G	A	intergenic	Scaffold_4;HRSCAF=312_gene_3078;Scaffold_4;HRSCAF=312_gene_3079	dist=115042;dist=321650	NA and 60S ribosomal protein L8
Scaffold_4_HRSCAF_312	501806435	501806435	A	G	intronic	Scaffold_4;HRSCAF=312_gene_3468	.	50S ribosomal protein L6
Scaffold_4_HRSCAF_312	633680378	633680378	A	G	intergenic	Scaffold_4;HRSCAF=312_gene_4195;Scaffold_4;HRSCAF=312_gene_4196	dist=17948;dist=12424	HHLA1 and KCNQ3
Scaffold_4_HRSCAF_312	637955646	637955646	C	T	intergenic	Scaffold_4;HRSCAF=312_gene_4220;Scaffold_4;HRSCAF=312_gene_4221	dist=668487;dist=251971	ZFAT and CFAP251
Scaffold_4_HRSCAF_312	639810283	639810283	T	A	intergenic	Scaffold_4;HRSCAF=312_gene_4227;Scaffold_4;HRSCAF=312_gene_4228	dist=43463;dist=51789	NA
Scaffold_5_HRSCAF_322	9533319	9533319	C	T	upstream	Scaffold_5;HRSCAF=322_gene_144	dist=451	RBM44
Scaffold_5_HRSCAF_322	308064293	308064293	T	C	upstream	Scaffold_5;HRSCAF=322_gene_3315	dist=700	NA
Scaffold_5_HRSCAF_322	452113309	452113309	C	T	intronic	Scaffold_5;HRSCAF=322_gene_4645	.	RNF11
Scaffold_6_HRSCAF_346	128490315	128490315	C	T	intronic	Scaffold_6;HRSCAF=346_gene_979	.	NA
Scaffold_6_HRSCAF_346	204387710	204387710	C	G	intronic	Scaffold_6;HRSCAF=346_gene_1367	.	NA
Scaffold_6_HRSCAF_346	204410583	204410583	C	T	intronic	Scaffold_6;HRSCAF=346_gene_1367	.	NA
Scaffold_6_HRSCAF_346	445237181	445237181	A	G	intergenic	Scaffold_6;HRSCAF=346_gene_2880;Scaffold_6;HRSCAF=346_gene_2881	dist=151084;dist=123997	NA
Scaffold_6_HRSCAF_346	551951728	551951728	T	C	intergenic	Scaffold_6;HRSCAF=346_gene_3626;Scaffold_6;HRSCAF=346_gene_3627	dist=7594;dist=24352	NA and hnRNP H
Scaffold_7_HRSCAF_390	32323944	32323944	G	A	intergenic	Scaffold_7;HRSCAF=390_gene_399;Scaffold_7;HRSCAF=390_gene_400	dist=171450;dist=23949	FMR1 and NA	Y	https://analyticalsciencejournals.onlinelibrary.wiley.com/doi/full/10.1002/pmic.201500219?casa_token=i65paZkytJ4AAAAA%3Al_Nbtyqwms27FWFNOz85Cqw6xPrKqAv2YFkK3mZZwmjEL_2cUbVpCs1ImCNDjk_EI20z4Ozr5jXbG5oV-Q
Scaffold_296_HRSCAF_896	9952	9952	T	A	intergenic	NONE;Scaffold_296;HRSCAF=896_gene_1	dist=NONE;dist=2186	INCENP
Scaffold_867_HRSCAF_1522	1308	1308	G	C	upstream	Scaffold_867;HRSCAF=1522_gene_1	dist=484	NA
